# Fungal zygote survival and ploidy maintenance rely on cell cycle-dependent and independent mating blocks

**DOI:** 10.1101/2020.07.26.222000

**Authors:** Aleksandar Vještica, Melvin Bérard, Gaowen Liu, Laura Merlini, Pedro Junior Nkosi, Sophie G Martin

## Abstract

To ensure genome stability, sexually reproducing organisms require that mating brings together exactly two haploid gametes and that meiosis occurs only in diploid zygotes. In the fission yeast *Schizosaccharomyces pombe*, fertilization triggers the Mei3-Pat1-Mei2 signaling cascade, which represses subsequent mating and initiates meiosis. Here, we establish a degron system to specifically degrade proteins post-fusion and demonstrate that mating blocks not only safeguard zygote ploidy but also prevent lysis caused by aberrant fusion attempts. Using long-term imaging and flow-cytometry approaches, we identify previously unrecognized and independent roles for Mei3 and Mei2 in zygotes. We show that Mei3 promotes premeiotic S-phase independently of Mei2 and that cell cycle progression is both necessary and sufficient to reduce zygotic mating behaviors. Mei2 imposes the meiotic program and promotes the meiotic cycle, but also blocks mating behaviors independently of Mei3 and cell cycle progression. Thus, we find that fungi preserve zygote ploidy and survival by at least two mechanisms where the zygotic fate imposed by Mei2 and the cell cycle re-entry triggered by Mei3 synergize to prevent zygotic mating.
