## Supplementary material for "Fungal zygote survival and ploidy maintenance rely on cell cycle-dependent and independent mating blocks": Table S1

### Sheet: Sheet1
	Note: All prototrophic loci are wildtype unless otherwise indicated.
	Strain ID	Genotype		Relates to data presented in
	AV0262	h+ fus1∆::natMX	Vjestica et al., 2018	2D 2E
	AV0465	h90 mei3∆::kanMX	Vjestica et al., 2018	1C 1F 1G 3B S1C S1D S2A M1
	AV0519	h90 mei2∆::kanMX pmam2:GFP::ura4+::mam2+	Vjestica et al., 2018	1B
	AV0521	h90 mei2∆::kanMX	Vjestica et al., 2018	1C 1F 1G 3B 3D S1C S1D S2A M1
	AV0526	h90 mei3∆::kanMX pmam2:GFP::ura4+::mam2+	Vjestica et al., 2018	1B
	AV1152	h90 mei2F644A::hphMX	This study	3B
	AV1192	h- ura4+::ptdh1*:sfGFP:terminatortdh1	This study	S3B
	AV1197	h+ ura4+::ptdh1*:mCherry:terminatortdh1	This study	S3B
	AV1344	h- cdc2-asM17::bsdMX	This study	S5D
	AV1352	h+ cdc2-asM17::bsdMX	This study	S5D
	AV1443	h+::Mat1[WT]H1∆17::natMX/h-::Mat1[Mi-sfGFP]H1∆17::kanMX mei3∆::mCherry::hphMX/mei3∆::mCherry::hphMX	This study	3G 3H S4D S4E M7
	AV1444	h+::Mat1[Pi∆]H1∆17::natMX/h-::Mat1[Mi-sfGFP]H1∆17::kanMX mei3∆::mCherry::hphMX/mei3∆::mCherry::hphMX	This study	S4D M7
	AV1460	h90 pat1∆::hphMX mei2∆::kanMX	This study	3B 3D S1A S1B M3
	AV1465	h90 mei2∆::hphMX pcp1-mCherry::kanMX uch2-mCherry::natMX leu1-32::pSV40:GFP-atb2::leu1+	This study	1E
	AV1504	h90 mei2∆::kanMX mei3∆::kanMX	Vjestica et al., 2018	1C 1F 1G 3B S1C S1D S2A M1
	AV1510	h90 pat1∆::natMX mei2∆::kanMX mei3∆::kanMX	This study	3B S1A S1B M3
	AV1528	h90 mei2∆::kanMX ade6+::ptdh1:mei3:termScADH1::natMX	This study	3D
	AV1529	h90 pat1∆::hphMX mei2∆::kanMX ade6+::ptdh1:mei3:termScADH1::natMX	This study	3D
	AV1581	h90 mei2F644A::hphMX mei3∆::kanMX	This study	3B
	AV1587	h- mei2∆::hphMX	This study	3C
	AV1629	h- mei2∆::hphMX ura4+::ptdh1*:mCherry:terminatortdh1	This study	3A
	AV1632	h- mei3∆::kanMX ura4+::ptdh1*:sfGFP:terminatortdh1	This study	3A
	AV1645	h90 mei2∆::kanMX lys3+::pmap3:mCherry::natMX rlc1-sfGFP::natMX	This study	1D M2
	AV1646	h90 mei3∆::kanMX lys3+::pmap3:mCherry::natMX rlc1-sfGFP::natMX	This study	M2
	AV1647	h90 mei2∆::kanMX mei3∆::kanMX lys3+::pmap3:mCherry::natMX rlc1-sfGFP::natMX	This study	M2
	AV1659	h+ mei2∆::hphMX ura4+::ptdh1*:sfGFP:terminatortdh1	This study	3A
	AV1660	h+ mei3∆::kanMX ura4+::ptdh1*:mCherry:terminatortdh1	This study	3A
	AV1662	h+ mei2∆::hphMX mei3∆::kanMX ura4+::ptdh1*:sfGFP:terminatortdh1	This study	3A
	AV1664	h- mei2∆::hphMX mei3∆::kanMX ura4+::ptdh1*:mCherry:terminatortdh1	This study	3A
	AV1686	h- mei4∆::ura4+ ura4+::ptdh1*:mCherry:terminatortdh1	This study	3A
	AV1689	h+ mei4∆::ura4+ ura4+::ptdh1*:sfGFP:terminatortdh1	This study	3A
	AV1695	h+ cdc2-asM17::bsdMX ura4+::ptdh1*:sfGFP:terminatortdh1	This study	S5E
	AV1696	h- cdc2-asM17::bsdMX ura4+::ptdh1*:mCherry:terminatortdh1	This study	S5E
	AV1719	h90 mei3∆::kanMX ade6+::pmam1*:sfGFP:terminatorScADH1::bsdMX::pmap3:mCherry:terminatorScADH1	This study	S3A
	AV1720	h90 mei2∆::kanMX ade6+::pmam1*:sfGFP:terminatorScADH1::bsdMX::pmap3:mCherry:terminatorScADH1	This study	S3A
	AV1722	h90 sme2∆::ura4+ ade6+::pmam1*:sfGFP:terminatorScADH1::bsdMX::pmap3:mCherry:terminatorScADH1	This study	S3A
	AV1723	h90 mei2∆::kanMX mei3∆::kanMX ade6+::pmam1*:sfGFP:terminatorScADH1::bsdMX::pmap3:mCherry:terminatorScADH1	Vjestica et al., 2018	1B S3A
	AV1725	h90 ura4+::ppcn1:eGFP-linker-pcn1:3'UTRpcn1:terminatorNMT::natMX	This study	S5A M9
	AV1726	h90 mei2∆::kanMX ura4+::ppcn1:eGFP-linker-pcn1:3'UTRpcn1:terminatorNMT::natMX	This study	6A 6B M9 M10
	AV1727	h90 mei3∆::kanMX ura4+::ppcn1:eGFP-linker-pcn1:3'UTRpcn1:terminatorNMT::natMX	This study	S5A M9
	AV1728	h90 mei2∆::kanMX mei3∆::kanMX ura4+::ppcn1:eGFP-linker-pcn1:3'UTRpcn1:terminatorNMT::natMX	This study	6C 6D S5A S5B S5C M9 M11
	AV1729	h90 mei4∆::ura4+ ura4+::ppcn1:eGFP-linker-pcn1:3'UTRpcn1:terminatornmt::natMX	This study	S5A M9
	AV1730	h90 sme2∆::ura4+ ura4+::ppcn1:eGFP-linker-pcn1:3'UTRpcn1:terminatornmt::natMX	This study	S5A M9
	AV1755	h+/h- lys3+::pmap3:mCherry::natMX/lys3+::pmap3:mCherry::natMX ade6-M216::pmam1*:sfGFP:terminatorScADH1::bsdMX/ade6-M210::pmam1*:sfGFP:terminatorScADH1::bsdMX	This study	S4A S4B S4C
	AV1756	h+/h- lys3+::pmap3:mCherry::natMX/lys3+::pmap3:mCherry::natMX ade6-M216::pmam1*:sfGFP:terminatorScADH1::bsdMX/ade6-M210::pmam1*:sfGFP:terminatorScADH1::bsdMX	This study	S4C
	AV1757	h+/h- mei2∆::hphMX/mei2∆::hphMX lys3+::pmap3:mCherry::natMX/lys3+::pmap3:mCherry::natMX ade6-M216::pmam1*:sfGFP:terminatorScADH1::bsdMX/ade6-M210::pmam1*:sfGFP:terminatorScADH1::bsdMX	This study	S4A S4B
	AV1758	h+/h- mei3∆::kanMX/mei3∆::kanMX lys3+::pmap3:mCherry::natMX/lys3+::pmap3:mCherry::natMX ade6-M216::pmam1*:sfGFP:terminatorScADH1::bsdMX/ade6-M210::pmam1*:sfGFP:terminatorScADH1::bsdMX	This study	S4A S4B
	AV1759	h+/h- mei2∆::hphMX/mei2∆::hphMX mei3∆::kanMX/mei3∆::kanMX lys3+::pmap3:mCherry::natMX/lys3+::pmap3:mCherry::natMX ade6-M216::pmam1*:sfGFP:terminatorScADH1::bsdMX/ade6-M210::pmam1*:sfGFP:terminatorScADH1::bsdMX	This study	S4A S4B
	AV1760	h+/h- mei4∆::ura4+/mei4∆::ura4+ lys3+::pmap3:mCherry::natMX/lys3+::pmap3:mCherry::natMX ade6-M216::pmam1*:sfGFP:terminatorScADH1::bsdMX/ade6-M210::pmam1*:sfGFP:terminatorScADH1::bsdMX	This study	S4A S4B
	AV1761	h+::Mat1[WT]H1∆17::bleMX/h-::Mat1[WT]H1∆17::natMX ade6+::pmam1*:sfGFP:terminatorScADH1::bsdMX::pmap3:mCherry:terminatorScADH1/ade6+::pmam1*:sfGFP:terminatorScADH1::bsdMX::pmap3:mCherry:terminatorScADH1	This study	3A 3B 3F M6
	AV1762	h+::Mat1[WT]H1∆17::bleMX/h-::Mat1[WT]H1∆17::natMX mei2∆::kanMX/mei2∆::kanMX ade6+::pmam1*:sfGFP:terminatorScADH1::bsdMX::pmap3:mCherry:terminatorScADH1/ade6+::pmam1*:sfGFP:terminatorScADH1::bsdMX::pmap3:mCherry:terminatorScADH1	This study	3A 3B 3C 3F M6
	AV1763	h+::Mat1[WT]H1∆17::bleMX/h-::Mat1[WT]H1∆17::natMX mei3∆::kanMX/mei3∆::kanMX ade6+::pmam1*:sfGFP:terminatorScADH1::bsdMX::pmap3:mCherry:terminatorScADH1/ade6+::pmam1*:sfGFP:terminatorScADH1::bsdMX::pmap3:mCherry:terminatorScADH1	This study	3A 3B 3D 3F M6
	AV1764	h+::Mat1[WT]H1∆17::bleMX/h-::Mat1[WT]H1∆17::natMX mei2∆::kanMX/mei2∆::kanMX mei3∆::kanMX/mei3∆::kanMX ade6+::pmam1*:sfGFP:terminatorScADH1::bsdMX::pmap3:mCherry:terminatorScADH1/ade6+::pmam1*:sfGFP:terminatorScADH1::bsdMX::pmap3:mCherry:terminatorScADH1	This study	3A 3B 3E 3F M6
	AV1765	h+::Mat1[WT]H1∆17::bleMX/h-::Mat1[WT]H1∆17::natMX mei4∆::ura4+/mei4∆::ura4+ ade6+::pmam1*:sfGFP:terminatorScADH1::bsdMX::pmap3:mCherry:terminatorScADH1/ade6+::pmam1*:sfGFP:terminatorScADH1::bsdMX::pmap3:mCherry:terminatorScADH1	This study	3A 3B
	AV1785	h90 scd2-GFP::hphMX myo52-tdTomato::natMX	This study	1H M4
	AV1803	h90 mei2∆::kanMX scd2-GFP::hphMX myo52-tdTomato::natMX	This study	1H 1I M4
	AV1804	h90 mei2∆::kanMX mei3∆::kanMX scd2-GFP::hphMX myo52-tdTomato::natMX	This study	1H 1I M4
	AV1814	h90 mei3∆::kanMX scd2-GFP::hphMX myo52-tdTomato::natMX	This study	1H 1I M4
	AV1829	h90 mei3∆::mei2ORF::hphMX mei2∆::hphMX pat1∆::hphMX	This study	5C
	AV1830	h+ mei3∆::mei2ORF::hphMX mei2∆::hphMX pat1∆::hphMX	This study	5B 5I
	AV1831	h- mei3∆::mei2ORF::hphMX mei2∆::hphMX pat1∆::hphMX	This study	5B 5I
	AV1982	h- cig1∆::bsdMX cig2∆::natMX puc1∆::bleMX rem1∆::kanMX crs1∆::kanMX mei3∆::mei2ORF::hphMX mei2∆::hphMX pat1∆::hphMX	This study	5I 5J 7A 7B 7C M13
	AV1997	h+ cig1∆::bsdMX cig2∆::natMX puc1∆::bleMX crs1∆::kanMX rem1∆::kanMX mei3∆::mei2ORF::hphMX mei2∆::hphMX pat1∆::hphMX	This study	5I 5J 7A 7B 7C M13
	AV2016	h+ cig1∆::bsdMX cig2∆::natMX puc1∆::bleMX crs1∆::kanMX rem1∆::kanMX mei3∆::hphMX mei2∆::hphMX pat1∆::hphMX	This study	7A 7B 7C M13
	AV2038	h- cig1∆::bsdMX cig2∆::natMX puc1∆::bleMX crs1∆::kanMX rem1∆::kanMX	This study	5I 5J 6E 6F M12
	AV2050	h+ cig1∆::bsdMX cig2∆::natMX puc1∆::bleMX crs1∆::kanMX rem1∆::kanMX	This study	5I 5J 6E 6F M12
	AV2104	h- aha1+::kanMX::ptdh1:mCherry::SPBC1711.09c+	This study	5D
	AV2105	h+ leu1+::kanMX::ptdh1:sfGFP::apc10+	This study	5D
	AV2106	h- aha1+::kanMX::ptdh1:mCherry::SPBC1711.09c+ mei3∆::mei2ORF::hphMX mei2∆::hphMX pat1∆::hphMX	This study	5D
	AV2107	h+ leu1+::kanMX::ptdh1:sfGFP::apc10+ mei3∆::mei2ORF::hphMX mei2∆::hphMX pat1∆::hphMX	This study	5D
	AV2178	h- ura4+::ptdh1:Pof1Nterminus-GBP:terminatorScCYC1	This study	2D
	AV2186	h- ura4+::ptdh1:Pof1Nterminus-ChBP:terminatorScCYC1	This study	2E
	AV2210	h- ura4+::ppcn1:eGFP-linker-pcn1:3'UTRpcn1:terminatornmt::bsdMX aha1+::kanMX::ptdh1:mCherry::SPBC1711.09c+ mei3∆::mei2ORF::hphMX mei2∆::hphMX pat1∆::hphMX	This study	5E 5F M8
	AV2212	h+ ura4+::ppcn1:eGFP-linker-pcn1:3'UTRpcn1:terminatornmt::bsdMX mei3∆::mei2ORF::hphMX mei2∆::hphMX pat1∆::hphMX	This study	5E 5F M8
	AV2216	h+ ura4+::ppcn1:eGFP-linker-pcn1:3'UTRpcn1:terminatornmt::bsdMX	This study	5E 5F M8
	AV2244	h- aha1+::kanMX::ptdh1:mCherry::SPBC1711.09c+ ura4+::ppcn1:eGFP-linker-pcn1:3'UTRpcn1:terminatornmt::bsdMX	This study	5E 5F M8
	AV2268	h- mei2∆::hphMX ura4+::ptdh1*:mei3:terminatortdh1	This study	3C
	AV2343	h- wildtype	S.pombe 972 derivative strain	2B 2C 5B 5I 6F
	AV2344	h+ wildtype	This study	5B 5I 6F
	AV2564	h? ade6+::pact1:mCherry	This study	2C
	AV2565	h? ade6+::pact1:mCherry ura4+::ptdh1:Pof1Nterminus-ChBP:terminatorScCYC1	This study	2C
	AV2573	h- cig1∆::bsdMX cig2∆::natMX puc1∆::bleMX crs1∆::kanMX rem1∆::kanMX mei3∆::hphMX mei2∆::hphMX pat1∆::hphMX	This study	7A 7B 7C M13
	AV2584	h90 lys3+::pmap3:mCherry::natMX ura4+::pmei3:mei2ORF::hphMX pat1∆::hphMX mei2∆::kanMX his5+::ppcn1:eGFP-linker-pcn1:terminatorNMT::bleMX	This study	5G 5H
	AV2585	h90 lys3+::pmap3:mCherry::natMX ura4+::pmei3:mei2ORF::hphMX mei3∆::kanMX pat1∆::hphMX mei2∆::kanMX his5+::ppcn1:eGFP-linker-pcn1:terminatorNMT::bleMX	This study	5G 5H
	AV2589	h90 mei2∆::kanMX mei3∆:puc1::hphMX ura4+::ppcn1:eGFP-linker-pcn1:3'UTRpcn1:terminatorNMT::natMX	This study	6C 6D S5B S5C M11
	AV2605	h- scd2-eGFP::patMX cig1∆::bsdMX cig2∆::natMX puc1∆::bleMX rem1∆::kanMX crs1∆::kanMX mei3∆::mei2ORF::hphMX mei2∆::hphMX pat1∆::hphMX	This study	7D M14
	AV2606	h+ scd2-eGFP::patMX cig1∆::bsdMX cig2∆::natMX puc1∆::bleMX crs1∆::kanMX rem1∆::kanMX mei3∆::mei2ORF::hphMX mei2∆::hphMX pat1∆::hphMX	This study	7D M14
	AV2607	h+ scd2-eGFP::patMX cig1∆::bsdMX cig2∆::natMX puc1∆::bleMX crs1∆::kanMX rem1∆::kanMX mei3∆::hphMX mei2∆::hphMX pat1∆::hphMX	This study	7D M14
	AV2608	h- scd2-eGFP::patMX cig1∆::bsdMX cig2∆::natMX puc1∆::bleMX crs1∆::kanMX rem1∆::kanMX mei3∆::hphMX mei2∆::hphMX pat1∆::hphMX	This study	7D M14
	AV2620	h? ade6+::pact1:GFP:termNMT	This study	2B
	AV2621	h? ade6+::pact1:GFP:termNMT ura4+::ptdh1:Pof1Nterminus-GBP:terminatorScCYC1	This study	2B
	AV2624	h- fus1-GFP::kanMX	This study	2D
	AV2625	h+ fus1-meGFP::kanMX::ptdh1:Pof1Nterminus-ChBP:termScCYC1 mei3∆::bsdMX mei2∆::hphMX	This study	2G S2B S2C M5
	AV2626	h- fus1-mCherry::kanMX	This study	2E
	AV2629	h- fus1-GFP::kanMX ura4+::ptdh1:Pof1Nterminus-GBP:terminatorScCYC1	This study	2D
	AV2632	h- fus1-meGFP::kanMX::ptdh1:Pof1Nterminus-ChBP:termScCYC1 mei3∆::bsdMX mei2∆::hphMX	This study	2G S2B S2C M5
	AV2634	h- fus1-mCherry::kanMX::ptdh1:Pof1Nterminus-GBP:termScCYC1 mei3∆::bsdMX mei2∆::hphMX	This study	2G S2B S2C M5
	AV2635	h+ fus1-mCherry::kanMX::ptdh1:Pof1Nterminus-GBP:termScCYC1 mei3∆::bsdMX mei2∆::hphMX	This study	2G S2B S2C M5
	AV2645	h- fus1-mCherry::kanMX ura4+::ptdh1:Pof1Nterminus-ChBP:terminatorScCYC1	This study	2E
	ySM1396	h90 wildtype	S.pombe 968 strain	1B 1C 1F 1G S1C S2A
