## Supplementary material for "Fungal zygote survival and ploidy maintenance rely on cell cycle-dependent and independent mating blocks": Table S2

### Sheet: Sheet1
	Genetic Marker	Sequence/Source	Description
	ade6-M210::pmam1*:sfGFP:terminatorScADH1::bsdMX	XhoI/PmeI fragment of pAV0611 was transformed into strain carrying the mutant ade6-M210 locus and transformants selected for blasticidin-S resistance and adenine auxotrophy.	sfGFP is expressed from the M-gamete specific pmam1* promoter (1751bp upstream START codon, single nucleotide mutated) integrated at the mutant ade6-M210 locus and linked with the bsdMX selection cassette.
	ade6-M216::pmam1*:sfGFP:terminatorScADH1::bsdMX	XhoI/PmeI fragment of pAV0611 was transformed into strain carrying the mutant ade6-M216 locus and transformants selected for blasticidin-S resistance and adenine auxotrophy.	sfGFP is expressed from the M-gamete specific pmam1* promoter (1751bp upstream START codon, single nucleotide mutated) integrated at the mutant ade6-M216 locus and linked with bsdMX selection cassette.
	ade6+::pact1:GFP:termNMT	PmeI linearized pAV0884 was transformed into ade6-D19 strains and selected for prototrophic transformants.	GFP is expressed from the strong pact1 promoter (822bp upstream START codon) integrated at the ade6 locus.
	ade6+::pact1:mCherry	PmeI linearized pAV0377 was transformed into ade6-D19 strains and selected for prototrophic transformants.	mCherry is expresed from the strong pact1 promoter (822bp upstream START codon) integrated at the ade6 locus.
	ade6+::pmam1*:sfGFP:terminatorScADH1::bsdMX::pmap3:mCherry:terminatorScADH1	PmeI linearized pAV0614 was used to obtain blasticidin-S resistant transformants.	The ade6 locus is linked to the construct for cytosolic sfGFP expression from the M-gamete specific pmam1* promoter (1751bp upstream START codon, single nucleotide mutated), the bsdMX selection cassette and the construct for mCherry expression from the P-gamete specific pmap3 promoter (2063bp upstream START codon).
	ade6+::ptdh1:mei3:termScADH1::natMX	RsrII/BamHI fragment of pAV0573 was used to obtain nourseothricin resistant transformants.	Mei3 expression is regulated by the strong, constitutive ptdh1 promoter (1000bp upstream START codon) and the budding yeast transcriptional terminator linked to the ade6 locus.
	aha1+::kanMX::ptdh1:mCherry::SPBC1711.09c+	AfeI linearized pAV0707 was used to obtain G418 resistant transformants	mCherry is expressed from the strong ptdh1 promoter, the construct linked with kanMX selection cassette and integrated into the intergenic region between aha1 and SPBC1711.09c loci.
	cdc2-asM17::bsdMX	A kind gift from Viestrus Simanis.	Evolved Cdc2 analogue sensitive allele. (Aoi et al., 2014)
	cig1∆::bsdMX	SmaI linearized pAV0640 was used to obtain blasticidin-S resistant transformants	cig1 ORF is replaced with pFA6a plasmid carrying bsdMX selection cassette.
	cig2∆::natMX	AfeI linearized pAV0646 was used to obtain nourseothricin resistant transformants	cig2 ORF is replaced with pFA6a plasmid carrying natMX selection cassette.
	crs1∆::kanMX	SmaI linearized pAV0642 was used to obtain G418 resistant clones	crs1 ORF is replaced with pFA6a plasmid carrying kanMX selection cassette.
	fus1-mCherry::kanMX	SmaI linearized pAV0904 was used to obtain G418 resistant clones	Native fus1 is fused with C-terminal mCherry and linked with kanMX selection cassette.
	fus1-mCherry::kanMX::ptdh1:Pof1Nterminus-GBP:termScCYC1	SmaI linearized pAV0906 was used to obtain G418 resistant clones	Native fus1 is fused with C-terminal mCherry and linked with the kanMX selection cassette and the construct for expresssion of DegGreen. DegGreen is comprised of the N-terminus of E3 ligase Pof1 (a.a. 1-261) fused to the GFP-binding protein (GBP) and expresssed under the regulation of the strong ptdh1 promoter (1000bp upstream the START codon) and the budding yeast ADH1 transcriptional terminator.
	fus1-meGFP::kanMX	SmaI linearized pAV0903 was used to obtain G418 resistant clones	Native fus1 is fussed with C-terminal meGFP and linked with the kanMX selection cassette.
	fus1-meGFP::kanMX::ptdh1:Pof1Nterminus-ChBP:termScCYC1	SmaI linearized pAV0905 was used to obtain G418 resistant clones	Native fus1 is fussed with C-terminal meGFP and linked with the kanMX selection cassette and the construct for expresssion of DegRed. DegRed is comprised of the N-terminus of E3 ligase Pof1 (a.a. 1-261) fused to the mCherry-binding (ChBP) protein and expresssed under the regulation of the strong ptdh1 promoter (1000bp upstream the START codon) and the budding yeast ADH1 transcriptional terminator.
	fus1∆::natMX	The natMX cassette from pFA6a-natMX (Hentges et al., 2005) was PCR amplified with primers osm933(ttttattaattataatttcattataatttgtttaagtcatttaattgtcattaaaagtcattaacatttcaaacatcaGAATTCGAGCTCGTTTAAAC) and osm1670(ttacgagcaaaaaaccttgtttctgtaattataggacatattattgatggtttcaccttttttagctattgcttgttaCGGATCCCCGGGTTAATTAA) that carry homology to the sequences flanking the fus1 ORF. The PCR product was ussed to o…	fus1 ORF is replaced by the natMX selection cassette
	h90	mat1 locus variant	Switching mat1 mating type locus (Beach and Klar, 1984)
	h-	mat1 locus variant	M-cell locked mat1 locus (Beach and Klar, 1984)
	h+	mat1 locus variant	P-cell locked mat1 locus (Beach and Klar, 1984)
	h?	heterothalic mat1 locus identity unknown	heterothalic mat1 locus identity unknown
	h-::Mat1[Mi-sfGFP]H1∆17::kanMX	PciI fragment of pAV0551 was used to obtain G418 resistant transformants.	M-cell specific mat1 locus carries the H1Δ17 mutation in the H1-homolgy box, which prevents mating type switching. The mi encoded at the mat1 locus is fused with the C-terminal sfGFP and inked with the kanMX resistance cassette
	h-::Mat1[WT]H1∆17::natMX	EcoRI fragment of pAV0303 was used to obtain nourseothricin resistant transformants.	M-cell specific mat1 locus carries the H1Δ17 mutation in the H1-homolgy box, which prevents mating type switching. The locus is linked with the natMX resistance cassette
	h+::Mat1[Pi∆]H1∆17::natMX	EcoRI fragment of pAV0353 was used to obtain nourseothricin resistant transformants.	P-cell specif mat1 locus lacks the pi ORF and carries the H1Δ17 mutation in the H1-homolgy box, which prevents matings type switching. The locus is linked with the natMX resistance cassette
	h+::Mat1[WT]H1∆17::bleMX	EcoRI fragment of pAV0604 was used to obtain zeocin resistant transformants.	P-cell mat1 locus carries the H1Δ17 mutation in the H1-homolgy box, which prevents mating type switching. The locus is linked with the bleMX resistance cassette
	h+::Mat1[WT]H1∆17::natMX	EcoRI fragment of pAV0301 was used to obtain nourseothricin resistant transformants.	The P-cell specific mat1 locus carries the H1Δ17 mutation in the H1-homolgy box, which prevents mating type switching. The locus is linked with the natMX resistance cassette
	his5+::ppcn1:eGFP-linker-pcn1:3'UTRpcn1:terminatorNMT::bleMX	StuI linearized pAV0885 was used to obtain zeocin resistant transformants.	The eGFP is fused to the N-terminus of the S-phase marker Pcn1 and regulated by the pcn1 promoter and the 3'UTR followed by the nmt1 terminator. The construct is integrated at the his5 locus and linked with the bleMX selection marker.
	leu1-32::pSV40:GFP-atb2::leu1+	Obtained from FC1234 strain (Minc et al., 2009).	Construct for SV40 promoter driven expression of GFP-α-tubulin is integrated at the leu1 locus.
	leu1+::kanMX::ptdh1:sfGFP::apc10+	StuI linearized pAV0708 was used to obtain G418 resistant transformants.	sfGFP is expressed from the strong ptdh1 promoter, the construct linked to kanMX selection cassette and integrated in the intergenic region between aha1 and SPBC1711.09c loci.
	lys3+::pmap3:mCherry::natMX	SpeI linearized pAV0543 was used to obtain nourseothricin resistant transformants.	mCherry is expressed from the P-gamete specific pmap3 promoter (2063bp upstream START codon), the construct integrated at the lys3 locus and linked with the natMX selection cassette.
	mei2∆::hphMX	AfeI linearized pAV0550 was used to obtain hygromycin resistant transformants.	mei2 ORF is replaced with pFA6a plasmid carrying hphMX selection cassette.
	mei2∆::kanMX	Obtained from Bioneer library S20A08.	mei2 ORF replaced with kanMX selection cassette.
	mei2F644A::hphMX	AfeI linearized pAV0443 was used to obtain hygromycin resistant transformants	The native mei2 locus carries the F644A mutation linked with the hphMX selection cassette.
	mei3∆::bsdMX	The bsdMX cassette from pAV0781 (pFA6a-bsdMX) was PCR amplified with primers osm745(GACATGGAGGCCCAGAATAC) and osm746(TGGATGGCGGCGTTAGTATC). The resulting PCR product, which carries homology to the kanMX flanking regions, was transformed into mei3∆::kanMX strain to obtain G418-sensitive, blasticidin-S resistant transformants.	mei3 ORF replaced by the bsdMX selection cassette.
	mei3∆::hphMX	AfeI linearized pAV0639 was used to obtain hygromycin resistant transformants.	mei3 ORF was replaced with pFA6a plasmid carrying hphMX selection cassette.
	mei3∆::kanMX	Obtained from Bioneer library S07B02.	mei3 ORF is replaced with G418 resistance cassette.
	mei3∆::mCherry::hphMX	SphI/PacI fragment of pAV0398 was used to obtain hygromycin resistant transformants.	mei3 ORF is replaced with mCherry linked to the hphMX resistance cassette.
	mei3∆::mei2ORF::hphMX	AfeI linearized pAV0603 was used to obtain hygromycin resistant transformants.	mei3 ORF is replaced by the ORF of mei2 and the hphMX selection cassette.
	mei3∆:puc1::hphMX	AfeI linearized pAV0878 was used to obtain hygromycin resistant transformants.	mei3 ORF is replaced by the ORF of puc1 and linked with the hphMX selection cassette.
	mei4∆::ura4+	Obtained from National BioResource Project Yeast Strain Repository, Strain ID: FY7361	mei4 ORF is replaced with ura4+ gene.
	myo52-tdTomato::natMX	Obtained from ySM740 (Martin et al., 2007).	Native myo52 is fused with C-terminal tdTomato and linked with natMX resistance cassette.
	pat1∆::hphMX	AfeI linearized pAV0528 was used to obtain hygromycin resistant transformants.	pat1 ORF is replaced with the plasmid carrying the hphMX resistance cassette.
	pat1∆::natMX	AfeI linearized pAV0556 was used to obtain nourseothricin resistant transformants.	pat1 ORF is replaced with the plasmid carrying the natMX resistance cassette.
	pcp1-mCherry::kanMX	AfeI/SnaBI fragment of pAV0436 was used to obtain G418 resistant transformants.	Native pcp1 is fused with C-terminal mCherry and kanMX resistance cassete.
	pmam2:GFP::ura4+::mam2+	PmeI linearized pSM1667 was used to obtain uracil auxotroph transformants	The GFP is placed under the regulation of the M-cell specific pmam2 promoter (438bp upstrem the START codon) and integrated at the mam2 genomic locus.
	puc1∆::bleMX	AfeI linearized pAV0641 was used to obtain zeocin resistant transformants	puc1 ORF is replaced with pFA6a plasmid carrying bleMX selection cassette.
	rem1∆::kanMX	Obtained from Bioneer library S17H06.	rem1 ORF is replaced by the kanMX selection cassette.
	rlc1-sfGFP::natMX	The sfGFP with natMX cassette was PCR amplified from pSM1686 with primers osm2880(ttacgctcgtacaccagtcatggtgtattctattacgagaaattcgttgatgctattgctgggtcaaaagatagcaatCGGATCCCCGGGTTAATTAA) and osm2881(cgtctaagggaaatggctcaggttaaaaagataaagtattagagggaagaatgtgaaacatatctggctgctcttaacGAATTCGAGCTCGTTTAAAC) that carry homology to the sequences flanking the rlc1 STOP codon. The PCR product was ussed to obtain no…	Native rlc1 is fused with C-terminal sfGFP and linked with natMX resistance cassete.
	scd2-eGFP::patMX	AfeI linearized pAV0892 was used to obtain glufosinate-ammonium resistant transformants.	Native scd2 is fussed with C-terminal eGFP and linked with the patMX selection cassette.
	scd2-GFP::hphMX	Obtained from ySM2477 (Bendezú et al., 2015).	Native scd2 is fused with the C-terminal GFP linked to hphMX resistance.
	sme2∆::ura4+	Obtained from National BioResource Project Yeast Strain Repository, Strain ID: FY7237	sme2 ORF is replaced with ura4+ gene.
	uch2-mCherry::natMX	AfeI linearized pAV0358 was used to obtain nourseothricin resistant transformants.	Native uch2 is fused to C-terminal mCherry and linked with natMX resistance cassete.
	ura4+::pmei3:mei2ORF::hphMX	AfeI linearized pAV0627 was used to obtain hygromycin resistant transformants.	Mei2 is expressed from the zygote-specific pmei3 promoter (1054bp upstream START codon), linked with hphMX selection cassete and integarted at the ura4 locus.
	ura4+::ppcn1:eGFP-linker-pcn1:3'UTRpcn1:terminatornmt::bsdMX	AfeI linearized pAV0918 was used to obtain blasticidin-S resistant transformants.	The eGFP is fused to the N-terminus of the S-phase marker Pcn1 and regulated by the pcn1 promoter and the 3'UTR followed by the nmt1 terminator. The construct is integrated at the ura4 locus and linked with the bsdMX selection cassette.
	ura4+::ppcn1:eGFP-linker-pcn1:3'UTRpcn1:terminatorNMT::natMX	AfeI linearized pAV0620 was used to obtain blasticidin-S resistant transformants.	The eGFP is fused to the N-terminus of the S-phase marker Pcn1 and regulated by the pcn1 promoter and the 3'UTR followed by the nmt1 terminator. The construct is integrated at the ura4 locus and linked with the natMX selection cassette.
	ura4+::ptdh1:Pof1Nterminus-ChBP:terminatorScCYC1	AfeI linearized pAV0734 was transformed into ura4-D18 mutant followed by selection for uracil prototrophs	The DegRed construct. The N-terminus of E3 ligase Pof1 (a.a. 1-261) is fused to mCherry-binding protein (ChBP) and expresssed under the regulation of the strong ptdh1 promoter (1000bp upstream the START codon) and the budding yeast ADH1 transcriptional terminator. The construct is integrated at the ura4 locus.
	ura4+::ptdh1:Pof1Nterminus-GBP:terminatorScCYC1	AfeI linearized pAV0728 was transformed into ura4-D18 mutant followed by selection for uracil prototrophs	The DegGreen construct. The N-terminus of E3 ligase Pof1 (a.a. 1-261) is fused to the GFP-binding protein (GBP) and expresssed under the regulation of the strong ptdh1 promoter (1000bp upstream the START codon) and the budding yeast ADH1 transcriptional terminator. The construct is integrated at the ura4 locus.
	ura4+::ptdh1*:mCherry:terminatortdh1	AfeI linearized pAV0473 was transformed into ura4-D18 mutant followed by selection for uracil prototrophs	mCherry is under the regulation of the strong ptdh1* promoter (896bp upstream START codon) and integrated at the ura4 locus.
	ura4+::ptdh1*:mei3:terminatortdh1	pAV0423 was partially digested with AfeI and transformed into ura4-D18 mutant followed by selection for uracil prototrophs.	Mei3 is under the regulation of the strong, constitutive ptdh1 promoter (896bp upstream START codon) and integrated at the ura4 locus.
	ura4+::ptdh1*:sfGFP:terminatortdh1	AfeI linearized pAV0569 was transformed into ura4-D18 mutant followed by selection for uracil prototrophs	sfGFP is is under the regulation of the strong ptdh1* promoter (896bp upstream START codon) and integrated at the ura4 locus.
